# High-throughput genotyping of the spelt gene pool reveals patterns of agricultural history in Europe

**DOI:** 10.1101/481424

**Authors:** Michael Abrouk, Christoph Stritt, Thomas Müller, Beat Keller, Anne C. Roulin, Simon G. Krattinger

**Author notes:** contributed equally (Michael Abrouk, Christoph Stritt, Thomas Müller).

## Abstract

Spelt, a close relative of hexaploid bread wheat and a dominant wheat subspecies cultivated in Europe before the 20^th^ century, still plays an important role as a high-value niche product today. Compared to most other cereals, spelt has not been subjected to intensive breeding in the 20^th^ century. Even today, mostly traditional landraces are cultivated on a regional scale. The traditional way of spelt cultivation has limited the extensive exchange of germ plasm and intermixing of genetic material, which makes spelt an ideal crop to study the early agricultural history of cereals in Europe. Here, we unraveled the population structure and agricultural history of spelt based on 22,999 high-quality SNPs obtained by genotyping-by-sequencing on 267 spelt accessions covering the entire cultivation range. SNP markers were aligned to the high-quality bread wheat reference genome, which allowed us to analyze individual subgenomes. Our analyses of genetic variation revealed that bread wheat and spelt are most likely of monophyletic origin, but that European spelt diverged from bread wheat by hybridization with tetraploid emmer wheats. Interestingly, spelt accessions from the Iberian Peninsula formed a separate clade that was distinct from the Central European accessions for all three subgenomes. Demographic modelling indicated that Iberian spelt was introduced into Europe independently from Central European spelt. Our analysis provides a comprehensive assessment of spelt diversity and history. The separate introduction of Iberian spelt is supported by recent molecular evidence of two independent prehistoric migrations of ancient farmers from the Near East into Europe.
