## Supplementary material for "High-throughput genotyping of the spelt gene pool reveals patterns of agricultural history in Europe"

### Sheet: accession_passport
Table S1. Passport information of the spelt and bread wheat accessions used in this study.
Provider	Accession number	Accession name	Origin	Continent	Type	Genus	subspecies	Discrepancy from geographic origin based on PCA
agroscope	1197	Vaulion	CHE	EUR	spring	Triticum	aestivum
agroscope	2402	Relin	CHE	EUR	spring	Triticum	aestivum
agroscope	2493	B 195 Ronega	CHE	EUR	spring	Triticum	aestivum
agroscope	2672	Arka	CHE	EUR	spring	Triticum	aestivum
agroscope	2910	Tano 90877 (Ex Sr 380)	CHE	EUR	spring	Triticum	aestivum
agroscope	3157	Calanda 91067	CHE	EUR	spring	Triticum	aestivum
agroscope	3165	Bountry 208	CHE	EUR	spring	Triticum	aestivum
agroscope	3389	Besso 92572	CHE	EUR	spring	Triticum	aestivum			PROVIDER INFORMATION
agroscope	3779	Albis 92793	CHE	EUR	spring	Triticum	aestivum			Agroscope	BDN, Switzerland	https://www.bdn.ch/organisations/acw/
agroscope	4321	Nandaz 1114B	CHE	EUR	spring	Triticum	aestivum			IPK	IPK Gatersleben, Germany	http://www.ipk-gatersleben.de/en/genebank/
agroscope	4342	Grimentz 243A	CHE	EUR	spring	Triticum	aestivum			CGN	WUR, Wageningen, Netherlands	https://www.wur.nl/en/Research-Results/Statutory-research-tasks/Centre-for-Genetic-Resources-the-Netherlands-1.htm
agroscope	4343	Visp 381A	CHE	EUR	spring	Triticum	aestivum			ARS-GRIN	USDA, USA	https://www.ars-grin.gov/
agroscope	4351	Randa 1352A	CHE	EUR	spring	Triticum	aestivum
agroscope	4382	Obersaxen 29F	CHE	EUR	spring	Triticum	aestivum
agroscope	4383	Brigels 184A	CHE	EUR	spring	Triticum	aestivum
agroscope	4388	Casut 1893C	CHE	EUR	spring	Triticum	aestivum
agroscope	4400	Clavardiras 1955C	CHE	EUR	spring	Triticum	aestivum
agroscope	4412	Scharans 1787Ab	CHE	EUR	spring	Triticum	aestivum
agroscope	4417	Sent 2045B	CHE	EUR	spring	Triticum	aestivum
agroscope	4418	Sent 2045C	CHE	EUR	spring	Triticum	aestivum
agroscope	4420	Sent 2045E	CHE	EUR	spring	Triticum	aestivum
agroscope	4424	Siat 1843D	CHE	EUR	spring	Triticum	aestivum
agroscope	4579	Remia 93647	CHE	EUR	spring	Triticum	aestivum
agroscope	4689	Lona 94368	CHE	EUR	spring	Triticum	aestivum
agroscope	5323	Balmi 94861	CHE	EUR	spring	Triticum	aestivum
agroscope	5329	Golin 94885	CHE	EUR	spring	Triticum	aestivum
agroscope	5823	95150 Pizol	CHE	EUR	spring	Triticum	aestivum
agroscope	5825	95153 Tirone	CHE	EUR	spring	Triticum	aestivum
agroscope	5854	95292 Molera	CHE	EUR	spring	Triticum	aestivum
agroscope	123	Alpha	CHE	EUR	winter	Triticum	aestivum
agroscope	124	Strickhof	CHE	EUR	winter	Triticum	aestivum
agroscope	995	M. C. Hybr. 315	CHE	EUR	winter	Triticum	aestivum
agroscope	1001	M. C. Hybr. 388	CHE	EUR	winter	Triticum	aestivum
agroscope	1012	Peissy	CHE	EUR	winter	Triticum	aestivum
agroscope	1015	Rouge De Vaumarcus	CHE	EUR	winter	Triticum	aestivum
agroscope	1025	Jorat Rouge	CHE	EUR	winter	Triticum	aestivum
agroscope	1030	Volleges	CHE	EUR	winter	Triticum	aestivum
agroscope	1043	Jorat Blanc	CHE	EUR	winter	Triticum	aestivum
agroscope	1044	Nostrano	CHE	EUR	winter	Triticum	aestivum
agroscope	1045	Ex Nostrano	CHE	EUR	winter	Triticum	aestivum
agroscope	1047	Rouge De La Venoge	CHE	EUR	winter	Triticum	aestivum
agroscope	1051	Broyard	CHE	EUR	winter	Triticum	aestivum
agroscope	1082	Inversable De Pitton	CHE	EUR	winter	Triticum	aestivum
agroscope	3118	Becka	CHE	EUR	winter	Triticum	aestivum
agroscope	3336	Zenta	CHE	EUR	winter	Triticum	aestivum
agroscope	3339	Moleson 71997	CHE	EUR	winter	Triticum	aestivum
agroscope	4110	Garmil 74161	CHE	EUR	winter	Triticum	aestivum
agroscope	4124	Verrosaz 1229D	CHE	EUR	winter	Triticum	aestivum
agroscope	4125	Iserables 1147D	CHE	EUR	winter	Triticum	aestivum
agroscope	4128	Iserables 1147K	CHE	EUR	winter	Triticum	aestivum
agroscope	4132	Iserables 1147C	CHE	EUR	winter	Triticum	aestivum
agroscope	4136	Iserables 1145A	CHE	EUR	winter	Triticum	aestivum
agroscope	4140	Saviese 862C	CHE	EUR	winter	Triticum	aestivum
agroscope	4155	Saviese 844A	CHE	EUR	winter	Triticum	aestivum
agroscope	4157	Arbaz 878A	CHE	EUR	winter	Triticum	aestivum
agroscope	4186	Chermignon 914C	CHE	EUR	winter	Triticum	aestivum
agroscope	4190	Montana 923F	CHE	EUR	winter	Triticum	aestivum
agroscope	4191	Montana 923C	CHE	EUR	winter	Triticum	aestivum
agroscope	4207	Ausserberg 440Id	CHE	EUR	winter	Triticum	aestivum
agroscope	4215	Birgisch 80B	CHE	EUR	winter	Triticum	aestivum
agroscope	4222	Orsieres 382B	CHE	EUR	winter	Triticum	aestivum
agroscope	4235	Sarrayer 602R	CHE	EUR	winter	Triticum	aestivum
agroscope	4238	Sarrayer 592Iib	CHE	EUR	winter	Triticum	aestivum
agroscope	4252	Visperterminen 649A	CHE	EUR	winter	Triticum	aestivum
agroscope	4262	Staldenried 198A	CHE	EUR	winter	Triticum	aestivum
agroscope	4267	La Punt 2088A	CHE	EUR	winter	Triticum	aestivum
agroscope	4268	Schmitten 2091A	CHE	EUR	winter	Triticum	aestivum
agroscope	4271	Frauenkirch 2096A	CHE	EUR	winter	Triticum	aestivum
agroscope	4670	Boval 74594	CHE	EUR	winter	Triticum	aestivum
agroscope	5254	Runal 75269	CHE	EUR	winter	Triticum	aestivum
agroscope	5536	Berzona	CHE	EUR	winter	Triticum	aestivum
agroscope	5591	75610 Titlis	CHE	EUR	winter	Triticum	aestivum
agroscope	5764	75802 Levis	CHE	EUR	winter	Triticum	aestivum
agroscope	5777	75929 Taneda	CHE	EUR	winter	Triticum	aestivum
agroscope	TS2112	Synth Spelz	USA	AME	winter	Triticum	spelta
agroscope	TS2351	66092 Tora	USA	AME	winter	Triticum	spelta
agroscope	TS2044	Hercule	BEL	EUR	winter	Triticum	spelta	known Spelt-x-Wheat
agroscope	TS2082	65107	CHE	EUR	winter	Triticum	spelta	known Spelt-x-Wheat
agroscope	TS2083	Lueg	CHE	EUR	winter	Triticum	spelta	known Spelt-x-Wheat
agroscope	TS2085	Hubel	CHE	EUR	winter	Triticum	spelta	known Spelt-x-Wheat
agroscope	TS2101	Rouquin	BEL	EUR	winter	Triticum	spelta	known Spelt-x-Wheat
agroscope	TS2102	65110	CHE	EUR	winter	Triticum	spelta	known Spelt-x-Wheat
agroscope	TS2107	65171	CHE	EUR	winter	Triticum	spelta	known Spelt-x-Wheat
agroscope	TS2108	65205	CHE	EUR	winter	Triticum	spelta	known Spelt-x-Wheat
agroscope	TS2110	65207	CHE	EUR	winter	Triticum	spelta	known Spelt-x-Wheat
agroscope	TS2211	Mutant Var Allemande Oe6/1/1	GER	EUR	winter	Triticum	spelta	known Spelt-x-Wheat
agroscope	TS2221	65218	CHE	EUR	winter	Triticum	spelta	known Spelt-x-Wheat
agroscope	TS2222	65219	CHE	EUR	winter	Triticum	spelta	known Spelt-x-Wheat
agroscope	TS2225	65224	CHE	EUR	winter	Triticum	spelta	known Spelt-x-Wheat
agroscope	TS2245	Balmegg	CHE	EUR	winter	Triticum	spelta	known Spelt-x-Wheat
agroscope	TS2248	65251	CHE	EUR	winter	Triticum	spelta	known Spelt-x-Wheat
agroscope	TS2317	65299	CHE	EUR	winter	Triticum	spelta	known Spelt-x-Wheat
agroscope	TS2325	65307	CHE	EUR	winter	Triticum	spelta	known Spelt-x-Wheat
agroscope	TS2328	65310	CHE	EUR	winter	Triticum	spelta	known Spelt-x-Wheat
agroscope	TS2329	65311	CHE	EUR	winter	Triticum	spelta	known Spelt-x-Wheat
agroscope	TS2332	65314	CHE	EUR	winter	Triticum	spelta	known Spelt-x-Wheat
agroscope	TS2338	65326	CHE	EUR	winter	Triticum	spelta	known Spelt-x-Wheat
agroscope	TS2340	65336	CHE	EUR	winter	Triticum	spelta	known Spelt-x-Wheat
agroscope	TS2343	65342	CHE	EUR	winter	Triticum	spelta	known Spelt-x-Wheat
agroscope	TS2344	65344	CHE	EUR	winter	Triticum	spelta	known Spelt-x-Wheat
agroscope	TS2365	Alkor	CHE	EUR	winter	Triticum	spelta	known Spelt-x-Wheat
agroscope	TS2370	311.101	CHE	EUR	winter	Triticum	spelta	known Spelt-x-Wheat
agroscope	TS2371	311.101	CHE	EUR	winter	Triticum	spelta	known Spelt-x-Wheat
IPK	TRI 9681		MAR	AFR	spring	Triticum	spelta
ARS-GRIN	PI 191392	Arduini	ETH	AFR	winter	Triticum	spelta
ARS-GRIN	PI 191393	Duhamelianum	ETH	AFR	winter	Triticum	spelta
ARS-GRIN	PI 191394	Coeruleum	ETH	AFR	winter	Triticum	spelta
CGN	CGN06533	Iran 77d	IRN	ASI	spring	Triticum	spelta
CGN	CGN08305		AZE	ASI	spring	Triticum	spelta
CGN	CGN08306		AZE	ASI	spring	Triticum	spelta
CGN	CGN08307		AZE	ASI	spring	Triticum	spelta
CGN	CGN08308		AZE	ASI	spring	Triticum	spelta
CGN	CGN09762		PAK	ASI	spring	Triticum	spelta
CGN	CGN12269	Iran 404c	IRN	ASI	spring	Triticum	spelta
CGN	CGN12270	Iran 416a	IRN	ASI	spring	Triticum	spelta
ARS-GRIN	PI 367199	599	AFG	ASI	spring	Triticum	spelta
ARS-GRIN	PI 367200	128	AFG	ASI	spring	Triticum	spelta
ARS-GRIN	PI 367201	600	AFG	ASI	spring	Triticum	spelta
ARS-GRIN	PI 367202	625	AFG	ASI	spring	Triticum	spelta
ARS-GRIN	PI 367203	1152	AFG	ASI	spring	Triticum	spelta
IPK	TRI 9871		SUN	ASI	spring	Triticum	spelta
ARS-GRIN	PI 225271	85	IRN	ASI	winter	Triticum	spelta
ARS-GRIN	PI 225295	109	IRN	ASI	winter	Triticum	spelta
ARS-GRIN	PI 572914	WIR 52470	TJK	ASI	winter	Triticum	spelta
ARS-GRIN	PI 572915	WIR 52469	TJK	ASI	winter	Triticum	spelta
CGN	CGN08276	Roter Sommerspelz	GER	EUR	spring	Triticum	spelta
CGN	CGN08300		SWE	EUR	spring	Triticum	spelta
ARS-GRIN	PI 668250	01C0200981	CZE	EUR	spring	Triticum	spelta
IPK	TRI 17780		GER	EUR	spring	Triticum	spelta
IPK	TRI 17781		GER	EUR	spring	Triticum	spelta
IPK	TRI 19334		DDR	EUR	spring	Triticum	spelta
agroscope	TS0001	Sommerkorn 1A	CHE	EUR	spring	Triticum	spelta
agroscope	TS0002	Sommerkorn 1B	CHE	EUR	spring	Triticum	spelta
agroscope	TS0003	Sommerkorn 2A	CHE	EUR	spring	Triticum	spelta
agroscope	TS0005	Sommerkorn 2C	CHE	EUR	spring	Triticum	spelta
agroscope	TS0006	Sommerkorn 2D	CHE	EUR	spring	Triticum	spelta
agroscope	TS0010	Sommerkorn 2K	CHE	EUR	spring	Triticum	spelta
agroscope	TS0013	Sommerkorn 3B	CHE	EUR	spring	Triticum	spelta
agroscope	TS0014	Sommerkorn 3D	CHE	EUR	spring	Triticum	spelta
agroscope	TS0021	Sommerkorn 3O	CHE	EUR	spring	Triticum	spelta
agroscope	TS0022	Sommerkorn 3P	CHE	EUR	spring	Triticum	spelta
agroscope	TS0023	Sommerkorn 3Q	CHE	EUR	spring	Triticum	spelta
agroscope	TS0024	Sommerkorn 3R	CHE	EUR	spring	Triticum	spelta
agroscope	TS0027	Sommerkorn 4B	CHE	EUR	spring	Triticum	spelta
agroscope	TS0031	Sommerkorn 4L	CHE	EUR	spring	Triticum	spelta
agroscope	TS0032	Sommerkorn 5A	CHE	EUR	spring	Triticum	spelta
agroscope	TS0034	Sommerkorn 5C	CHE	EUR	spring	Triticum	spelta
agroscope	TS0036	Sk 5E	CHE	EUR	spring	Triticum	spelta
agroscope	TS2003	T.Spelta No 6	CHE	EUR	spring	Triticum	spelta
agroscope	TS2004	T.Spelta No 7	ROU	EUR	spring	Triticum	spelta
CGN	CGN11462	Vogelers Dinkel Weiss	GER	EUR	winter	Triticum	spelta
ARS-GRIN	PI 591899	White spelt	UK	EUR	winter	Triticum	spelta
ARS-GRIN	PI 615238	GBXTS-0007	BEL	EUR	winter	Triticum	spelta
ARS-GRIN	PI 615284	GBXTS-0053	BEL	EUR	winter	Triticum	spelta
ARS-GRIN	PI 668143	Kromeriz	CZE	EUR	winter	Triticum	spelta
ARS-GRIN	PI 668171	Svetla	CZE	EUR	winter	Triticum	spelta
IPK	TRI 11523		GER	EUR	winter	Triticum	spelta
IPK	TRI 16774		ITA	EUR	winter	Triticum	spelta
IPK	TRI 16901		ITA	EUR	winter	Triticum	spelta
IPK	TRI 16981		ITA	EUR	winter	Triticum	spelta
IPK	TRI 1784	Schwarzer Behaarter Winter-Kolbendinkel aus N√∂rdlingen	GER	EUR	winter	Triticum	spelta
IPK	TRI 1786	Brauner Winter-Grannendinkel aus N√∂rdlingen	GER	EUR	winter	Triticum	spelta
IPK	TRI 27856	POMMERS HOHENAUER KOLBERNSPELZ	GER	EUR	winter	Triticum	spelta
IPK	TRI 29594	Steiner Roter Tiroler Dinkel	AUT	EUR	winter	Triticum	spelta
IPK	TRI 4273		GER	EUR	winter	Triticum	spelta
agroscope	TS0038	Vor 1A	AUT	EUR	winter	Triticum	spelta
agroscope	TS0048	Vor 2C	AUT	EUR	winter	Triticum	spelta
agroscope	TS0052	Vor 3C	AUT	EUR	winter	Triticum	spelta
agroscope	TS0060	Vor 4E	AUT	EUR	winter	Triticum	spelta
agroscope	TS0070	Vor 6C	LIE	EUR	winter	Triticum	spelta
agroscope	TS0077	Osch 1N	GER	EUR	winter	Triticum	spelta
agroscope	TS0109	Osch 23A	GER	EUR	winter	Triticum	spelta
agroscope	TS0113	Osch 24C	GER	EUR	winter	Triticum	spelta
agroscope	TS0150	Osch 32E	GER	EUR	winter	Triticum	spelta
agroscope	TS0161	Schw 1K	GER	EUR	winter	Triticum	spelta
agroscope	TS0176	Schw 3H	GER	EUR	winter	Triticum	spelta
agroscope	TS0459	Schw 56A	GER	EUR	winter	Triticum	spelta
agroscope	TS0462	Schw 56E	GER	EUR	winter	Triticum	spelta
agroscope	TS0464	Schw 57B	GER	EUR	winter	Triticum	spelta
agroscope	TS0517	Schw 75D	GER	EUR	winter	Triticum	spelta
agroscope	TS0522	Alb 1E	GER	EUR	winter	Triticum	spelta
agroscope	TS0572	Alb 14B	GER	EUR	winter	Triticum	spelta
agroscope	TS0577	Alb 15D	GER	EUR	winter	Triticum	spelta
agroscope	TS0619	Alb 27F	GER	EUR	winter	Triticum	spelta
agroscope	TS0625	Alb 50C	GER	EUR	winter	Triticum	spelta
agroscope	TS0627	Alb 51Ia	GER	EUR	winter	Triticum	spelta
agroscope	TS0712	Alb 86F	GER	EUR	winter	Triticum	spelta
agroscope	TS0873	Alb 125D	GER	EUR	winter	Triticum	spelta
agroscope	TS0882	Alb 127A	GER	EUR	winter	Triticum	spelta
agroscope	TS0957	Gugg 2B	CHE	EUR	winter	Triticum	spelta
agroscope	TS0961	Gugg 2G	CHE	EUR	winter	Triticum	spelta
agroscope	TS0962	Gugg 2H	CHE	EUR	winter	Triticum	spelta
agroscope	TS0963	Gugg 4A	CHE	EUR	winter	Triticum	spelta
agroscope	TS0964	Gugg 4B	CHE	EUR	winter	Triticum	spelta
agroscope	TS0965	Gugg 4D	CHE	EUR	winter	Triticum	spelta
agroscope	TS0969	Gugg 4H	CHE	EUR	winter	Triticum	spelta
agroscope	TS0971	Gugg 5C	CHE	EUR	winter	Triticum	spelta
agroscope	TS0976	Gugg 6D	CHE	EUR	winter	Triticum	spelta
agroscope	TS0977	Gugg 6E	CHE	EUR	winter	Triticum	spelta
agroscope	TS0978	Gugg 6G	CHE	EUR	winter	Triticum	spelta
agroscope	TS0979	Gugg 6H	CHE	EUR	winter	Triticum	spelta
agroscope	TS0982	Gugg 7E	CHE	EUR	winter	Triticum	spelta
agroscope	TS0985	Gugg 8C	CHE	EUR	winter	Triticum	spelta
agroscope	TS0987	Gugg 9B	CHE	EUR	winter	Triticum	spelta
agroscope	TS0990	Gugg 9E	CHE	EUR	winter	Triticum	spelta
agroscope	TS0992	Gugg 9H	CHE	EUR	winter	Triticum	spelta
agroscope	TS0997	Gugg 10H	CHE	EUR	winter	Triticum	spelta
agroscope	TS0998	Gugg 10K	CHE	EUR	winter	Triticum	spelta
agroscope	TS0999	Gugg 11A	CHE	EUR	winter	Triticum	spelta
agroscope	TS1004	Gugg 11G	CHE	EUR	winter	Triticum	spelta
agroscope	TS1006	Gugg 12A	CHE	EUR	winter	Triticum	spelta
agroscope	TS1011	Gugg 12I	CHE	EUR	winter	Triticum	spelta
agroscope	TS1014	Gugg 12O	CHE	EUR	winter	Triticum	spelta
agroscope	TS1016	Napf 1B	CHE	EUR	winter	Triticum	spelta
agroscope	TS1017	Napf 1C	CHE	EUR	winter	Triticum	spelta
agroscope	TS1018	Napf 1D	CHE	EUR	winter	Triticum	spelta
agroscope	TS1019	Napf 1F	CHE	EUR	winter	Triticum	spelta
agroscope	TS1020	Napf 2A	CHE	EUR	winter	Triticum	spelta
agroscope	TS1021	Napf 2B	CHE	EUR	winter	Triticum	spelta
agroscope	TS1022	Napf 2E	CHE	EUR	winter	Triticum	spelta
agroscope	TS1026	Napf 2L	CHE	EUR	winter	Triticum	spelta
agroscope	TS1029	Napf 3A	CHE	EUR	winter	Triticum	spelta
agroscope	TS1031	Napf 3C	CHE	EUR	winter	Triticum	spelta
agroscope	TS1034	Napf 3K	CHE	EUR	winter	Triticum	spelta
agroscope	TS1036	Napf 3N	CHE	EUR	winter	Triticum	spelta
agroscope	TS1037	Napf 3O	CHE	EUR	winter	Triticum	spelta
agroscope	TS1038	Napf 3P	CHE	EUR	winter	Triticum	spelta
agroscope	TS1042	Napf 4D	CHE	EUR	winter	Triticum	spelta
agroscope	TS1044	Napf 4H	CHE	EUR	winter	Triticum	spelta
agroscope	TS1047	Napf 5D	CHE	EUR	winter	Triticum	spelta
agroscope	TS1051	Napf 8A	CHE	EUR	winter	Triticum	spelta
agroscope	TS1052	Napf 8B	CHE	EUR	winter	Triticum	spelta
agroscope	TS1060	Mit. 1B	CHE	EUR	winter	Triticum	spelta
agroscope	TS1064	Mit.2C	CHE	EUR	winter	Triticum	spelta
agroscope	TS1065	Mit.2D	CHE	EUR	winter	Triticum	spelta
agroscope	TS1067	Mit.2G	CHE	EUR	winter	Triticum	spelta
agroscope	TS1068	Mit.2I	CHE	EUR	winter	Triticum	spelta
agroscope	TS1070	Mit.3C	CHE	EUR	winter	Triticum	spelta
agroscope	TS1071	Mit.3D	CHE	EUR	winter	Triticum	spelta
agroscope	TS1072	Mit.3E	CHE	EUR	winter	Triticum	spelta
agroscope	TS1074	Mit.3G	CHE	EUR	winter	Triticum	spelta
agroscope	TS1079	Mit.4E	CHE	EUR	winter	Triticum	spelta
agroscope	TS1080	Mit.4F	CHE	EUR	winter	Triticum	spelta
agroscope	TS1085	Toess 1F	CHE	EUR	winter	Triticum	spelta
agroscope	TS1086	Toess 2A	CHE	EUR	winter	Triticum	spelta
agroscope	TS1089	Toess 2D	CHE	EUR	winter	Triticum	spelta
agroscope	TS1091	Toess 2F	CHE	EUR	winter	Triticum	spelta
agroscope	TS1092	Toess 2H	CHE	EUR	winter	Triticum	spelta
agroscope	TS1096	Toess 2N	CHE	EUR	winter	Triticum	spelta
agroscope	TS1099	Toess 3D	CHE	EUR	winter	Triticum	spelta
agroscope	TS1102	Toess 3H	CHE	EUR	winter	Triticum	spelta
agroscope	TS1104	Toess 4B	CHE	EUR	winter	Triticum	spelta
agroscope	TS1115	Toess 6D	CHE	EUR	winter	Triticum	spelta
agroscope	TS1116	Toess 6E	CHE	EUR	winter	Triticum	spelta
agroscope	TS1128	Bld.2A	GER	EUR	winter	Triticum	spelta
agroscope	TS1138	Bld.5B	GER	EUR	winter	Triticum	spelta
agroscope	TS1242	Bld.37A	GER	EUR	winter	Triticum	spelta
agroscope	TS1244	Bld.38B	GER	EUR	winter	Triticum	spelta
agroscope	TS1318	Bld.61B	GER	EUR	winter	Triticum	spelta
agroscope	TS1320	Eif.6B	GER	EUR	winter	Triticum	spelta
agroscope	TS1401	Eif.50C	GER	EUR	winter	Triticum	spelta
agroscope	TS1432	Ard.10B	LUX	EUR	winter	Triticum	spelta
agroscope	TS1450	Ard.15C	LUX	EUR	winter	Triticum	spelta
agroscope	TS1471	Ard.21E	LUX	EUR	winter	Triticum	spelta
agroscope	TS1490	Ard.27D	LUX	EUR	winter	Triticum	spelta
agroscope	TS1499	Ard.28G	LUX	EUR	winter	Triticum	spelta
agroscope	TS1508	Ard.31C	LUX	EUR	winter	Triticum	spelta
agroscope	TS1515	Ard.32F	LUX	EUR	winter	Triticum	spelta
agroscope	TS2024	Altgold	CHE	EUR	winter	Triticum	spelta
agroscope	TS2071	V.Rechbergs Brauner Winterspelz	GER	EUR	winter	Triticum	spelta
agroscope	TS2074	Rottweiler Dinkel St.6	GER	EUR	winter	Triticum	spelta
agroscope	TS2117	Neuegger Weisskorn Ngg42	CHE	EUR	winter	Triticum	spelta
agroscope	TS2119	Burgdorfer Weiskorn Bgd1	CHE	EUR	winter	Triticum	spelta
agroscope	TS2132	Riniker Weisskorn	CHE	EUR	winter	Triticum	spelta
agroscope	TS2144	Huesler Rotkorn Hn19	CHE	EUR	winter	Triticum	spelta
agroscope	TS2150	Roter Schlegel Dinkel	GER	EUR	winter	Triticum	spelta
agroscope	TS2165	Rottweiler Fruehkorn 1	GER	EUR	winter	Triticum	spelta
agroscope	TS2174	LONIGO	ITA	EUR	winter	Triticum	spelta
agroscope	TS2175	T.spelta No 31	BEL	EUR	winter	Triticum	spelta	in bread wheat cluster
agroscope	TS2200	Sammetiger Winter Kolbenspelz	GER	EUR	winter	Triticum	spelta
agroscope	TS2206	Schwarzer Wintergrannen Spelz	GER	EUR	winter	Triticum	spelta
agroscope	TS2210	T.Spelta No 45	na	EUR	winter	Triticum	spelta
agroscope	TS2232	Schw 8C	GER	EUR	winter	Triticum	spelta
agroscope	TS2234	Schw 18A	GER	EUR	winter	Triticum	spelta
agroscope	TS2278	Zuzgen Zg 15A	CHE	EUR	winter	Triticum	spelta
agroscope	TS2345	65350 Gbl63.1	BEL	EUR	winter	Triticum	spelta
ARS-GRIN	PI 191100	Rojo	ESP	SEUR	spring	Triticum	spelta
ARS-GRIN	PI 348471	69Z6.646	ESP	SEUR	spring	Triticum	spelta
ARS-GRIN	PI 348489	69Z6.665	ESP	SEUR	spring	Triticum	spelta
ARS-GRIN	PI 348747	69Z6.933	ESP	SEUR	spring	Triticum	spelta
ARS-GRIN	PI 378469	1744	MKD	SEUR	spring	Triticum	spelta
ARS-GRIN	PI 378480	1755	MKD	SEUR	spring	Triticum	spelta
IPK	TRI 12943		ESP	SEUR	spring	Triticum	spelta
agroscope	TS1546	Ast 5A	ESP	SEUR	winter	Triticum	spelta
agroscope	TS1549	Ast 6A	ESP	SEUR	winter	Triticum	spelta
agroscope	TS1621	Ast 17C	ESP	SEUR	winter	Triticum	spelta
agroscope	TS1639	Ast 20B	ESP	SEUR	winter	Triticum	spelta
agroscope	TS1698	Ast 29K	ESP	SEUR	winter	Triticum	spelta
agroscope	TS1744	Ast 35B	ESP	SEUR	winter	Triticum	spelta
agroscope	TS1748	Ast 35F	ESP	SEUR	winter	Triticum	spelta
agroscope	TS1757	Ast 37E	ESP	SEUR	winter	Triticum	spelta
agroscope	TS1783	Ast 40M	ESP	SEUR	winter	Triticum	spelta
agroscope	TS1784	Ast 41A	ESP	SEUR	winter	Triticum	spelta
agroscope	TS1798	Ast 42E	ESP	SEUR	winter	Triticum	spelta
agroscope	TS1801	Ast 42H	ESP	SEUR	winter	Triticum	spelta
agroscope	TS1802	Ast 43A	ESP	SEUR	winter	Triticum	spelta
agroscope	TS1803	Ast 43B	ESP	SEUR	winter	Triticum	spelta
agroscope	TS1823	Ast 45A	ESP	SEUR	winter	Triticum	spelta
agroscope	TS1825	Ast 45C	ESP	SEUR	winter	Triticum	spelta
agroscope	TS1851	Ast 48I	ESP	SEUR	winter	Triticum	spelta
agroscope	TS1854	Ast 49A	ESP	SEUR	winter	Triticum	spelta
agroscope	TS1859	Ast 49F	ESP	SEUR	winter	Triticum	spelta
agroscope	TS1860	Ast 49G	ESP	SEUR	winter	Triticum	spelta
agroscope	TS1861	Ast 49H	ESP	SEUR	winter	Triticum	spelta
agroscope	TS1863	Ast 50C	ESP	SEUR	winter	Triticum	spelta
agroscope	201	Muenstertaler	CHE	EUR	winter	Triticum	aestivum	in Spelt-x-Wheat
ARS-GRIN	PI 631161	1803	AFG	ASI	winter	Triticum	spelta	in Central European cluster
IPK	TRI 3238		AFG	ASI	spring	Triticum	spelta	in Central European cluster
CGN	CGN08299	Iran 417a	IRN	ASI	spring	Triticum	spelta	in Central European cluster
CGN	CGN08304	Iran 417a	IRN	ASI	spring	Triticum	spelta	in Central European cluster
CGN	CGN08309		AZE	ASI	spring	Triticum	spelta	in Central European cluster
IPK	TRI 28863		IRN	ASI	spring	Triticum	spelta	in Iberian cluster
agroscope	TS2230	GREY	UK	EUR	winter	Triticum	spelta	in Iberian cluster
agroscope	TS2207	Schwarzer Grannenspelz	GER	EUR	winter	Triticum	spelta	in Iberian cluster
agroscope	TS2014	T.Spelta No 12	HUN	EUR	spring	Triticum	spelta	in Iberian cluster
IPK	TRI 4629		NPL	ASI	winter	Triticum	spelta	in Spelt-x-Wheat
IPK	TRI 27796	COLL. BBA 1305	ESP	SEUR	winter	Triticum	spelta	in Spelt-x-Wheat
CGN	CGN10413	Iran 411b	IRN	ASI	spring	Triticum	spelta	in Spelt-x-Wheat
IPK	TRI 16898		ITA	EUR	spring	Triticum	spelta	in Spelt-x-Wheat
ARS-GRIN	PI 348308	69Z6.478	BEL	EUR	winter	Triticum	spelta	in Spelt-x-Wheat
ARS-GRIN	PI 615249	GBXTS-0018	BEL	EUR	winter	Triticum	spelta	in Spelt-x-Wheat
ARS-GRIN	PI 668173	Uhrineves	CZE	EUR	winter	Triticum	spelta	in Spelt-x-Wheat
IPK	TRI 1377		GER	EUR	winter	Triticum	spelta	in Spelt-x-Wheat
agroscope	TS2022	Steiners Roter Tiroler	AUT	EUR	winter	Triticum	spelta	in Spelt-x-Wheat
agroscope	TS2077	Blauer Winter Kolbendinkel	GER	EUR	winter	Triticum	spelta	in Spelt-x-Wheat
ARS-GRIN	PI 608792	Tomarense	PRT	SEUR	spring	Triticum	spelta	in Spelt-x-Wheat
IPK	TRI 1339		GER	EUR	winter	Triticum	spelta	in bread wheat cluster
IPK	TRI 17019		ITA	EUR	winter	Triticum	spelta	in bread wheat cluster
CGN	CGN11465	Spelt van Hoosterhof	BEL	EUR	winter	Triticum	spelta	in bread wheat cluster
ARS-GRIN	PI 57394	Cltr 7180	ETH	AFR	spring	Triticum	spelta	MISSING_DATA
CGN	CGN10414		SUN	ASI	winter	Triticum	spelta	MISSING_DATA
IPK	TRI 14165		ITA	EUR	winter	Triticum	spelta	MISSING_DATA
